# Genomic hypervariability of phage Andromeda is unique among known dsDNA viruses

**DOI:** 10.1101/619015

**Authors:** Damian J. Magill, Leonid A. Kulakov, Timofey A. Skvortsov

## Abstract

A new lytic bacteriophage Andromeda, specific to the economically important plant pathogen *Pseudomonas syringae*, was isolated and characterised. It belongs to the *Podoviridae* family, *Autographivirinae* subfamily and possesses a linear dsDNA genome of 40,008 bp with four localised nicks. Crucially, Andromeda’s genome has no less than 80 hypervariable sites (SNPs), which show genome wide distribution resulting in heterogenous populations of this phage reminiscent of those of RNA virus quasispecies. Andromeda has no nucleotide sequence homology to phage phiNFS, a member of *phiKMVviruses*, in which a similar phenomenon was discovered. We show that Andromeda and Andromeda-related phages form a group within the *Autographivirinae*, designated here as the “ExophiKMVviruses”. The “ExophiKMVviruses” were revealed to share conservation of gene order with core *phiKMVviruses* despite their sequence-based relationship to SP6-related phages. Our findings suggest that genomic hypervariability might be a feature that occurs among various *Autographivirinae* groups.
