## Supplementary Table 1 for "Genomic hypervariability of phage Andromeda is unique among known dsDNA viruses"

### Sheet: Phages
taxid	Lineage	Name	ICTV	Genus	Genome size	GC content	Assembly	RefSeq accession
1927013	Aqualcavirus; Aquamicrobium virus P14; Aquamicrobium phage P14	Aquamicrobium phage P14	YES	Exophikmvvirus	40551	0.5783	GCF_002617405.1_ASM261740v1	NC_041912.1
1416011	Autographivirinae; Drulisvirus; Klebsiella virus F19; Klebsiella phage F19	Klebsiella phage F19	YES	Drulisvirus	43766	0.5382	GCF_000916415.1_ViralProj240034	NC_023567.2
1194091	Autographivirinae; Drulisvirus; Klebsiella virus K244; Klebsiella phage NTUH-K2044-K1-1	Klebsiella phage NTUH-K2044-K1-1	YES	Drulisvirus	43871	0.5418	GCF_000925715.1_ViralProj266645	NC_025418.1
1701805	Autographivirinae; Drulisvirus; Klebsiella virus Kp2; Klebsiella phage Kp2	Klebsiella phage Kp2	YES	Drulisvirus	43963	0.5378	GCF_001470195.1_ViralProj306342	NC_028664.1
674081	Autographivirinae; Drulisvirus; Klebsiella virus KP34; Klebsiella phage KP34	Klebsiella phage KP34	YES	Drulisvirus	43809	0.5407	GCF_000886155.1_ViralProj42781	NC_013649.2
1747282	Autographivirinae; Drulisvirus; Klebsiella virus KpV41; Klebsiella phage KpV41	Klebsiella phage KpV41	YES	Drulisvirus	44203	0.5397	GCF_001470515.1_ViralProj306356	NC_028670.1
1852657	Autographivirinae; Drulisvirus; Klebsiella virus KpV475; Klebsiella phage KpV475	Klebsiella phage KpV475	YES	Drulisvirus	42201	0.542	GCF_001745875.1_ViralProj344158	NC_031025.1
1796998	Autographivirinae; Drulisvirus; Klebsiella virus KpV71; Klebsiella phage KpV71	Klebsiella phage KpV71	YES	Drulisvirus	43267	0.5398	GCF_001754845.1_ViralProj344634	NC_031246.1
1610834	Autographivirinae; Drulisvirus; Klebsiella virus SU503; Klebsiella phage vB_KpnP_SU503	Klebsiella phage vB_KpnP_SU503	YES	Drulisvirus	43809	0.5375	GCF_001501315.1_ViralProj307763	NC_028816.1
1610835	Autographivirinae; Drulisvirus; Klebsiella virus SU552A; Klebsiella phage vB_KpnP_SU552A	Klebsiella phage vB_KpnP_SU552A	YES	Drulisvirus	43595	0.5415	GCF_001500655.1_ViralProj307762	NC_028870.1
1235824	Autographivirinae; Friunavirus; Acinetobacter virus Abp1; Acinetobacter phage Abp1	Acinetobacter phage Abp1	YES	Friunavirus	42185	0.3915	GCF_000907515.1_ViralProj206470	NC_021316.1
1647373	Autographivirinae; Friunavirus; Acinetobacter virus Fri1; Acinetobacter phage Fri1	Acinetobacter phage Fri1	YES	Friunavirus	41805	0.3929	GCF_001501195.1_ViralProj307739	NC_028848.1
1735582	Autographivirinae; Friunavirus; Acinetobacter virus IME200; Acinetobacter phage IME200	Acinetobacter phage IME200	YES	Friunavirus	41243	0.3931	GCF_001500795.2_ViralProj307790	NC_028987.2
1701807	Autographivirinae; Friunavirus; Acinetobacter virus PD6A3; Acinetobacter phage vB_AbaP_PD-6A3	Acinetobacter phage vB_AbaP_PD-6A3	YES	Friunavirus	41563	0.3948	GCF_001470095.1_ViralProj306286	NC_028684.1
1701808	Autographivirinae; Friunavirus; Acinetobacter virus PDAB9; Acinetobacter phage vB_AbaP_PD-AB9	Acinetobacter phage vB_AbaP_PD-AB9	YES	Friunavirus	40938	0.3934	GCF_001470635.1_ViralProj306285	NC_028679.1
691318	Autographivirinae; Friunavirus; Acinetobacter virus phiAB1; Acinetobacter phage phiAB1	Acinetobacter phage phiAB1	YES	Friunavirus	41526	0.3909	GCF_001470235.1_ViralProj306350	NC_028675.1
1916127	Autographivirinae; Friunavirus; Acinetobacter virus SH-Ab; 15519; Acinetobacter phage SH-Ab 15519	Acinetobacter phage SH-Ab 15519	YES	Friunavirus	40493	0.3946	GCF_002615865.1_ASM261586v1	NC_041905.1
1983525	Autographivirinae; Friunavirus; Acinetobacter virus WCHABP5; Acinetobacter phage WCHABP5	Acinetobacter phage WCHABP5	YES	Friunavirus	40409	0.3939	GCF_002623585.1_ASM262358v1	NC_041967.1
1406779	Autographivirinae; Friunavirus; unclassified Friunavirus; Acinetobacter phage Petty	Acinetobacter phage Petty	NO	Friunavirus	40739	0.4219	GCF_000916495.1_ViralProj240050	NC_023570.1
1698439	Autographivirinae; Friunavirus; unclassified Friunavirus; Acinetobacter phage phiAB6	Acinetobacter phage phiAB6	NO	Friunavirus	40570	0.3947	GCF_001745115.1_ViralProj344132	NC_031086.1
1481187	Autographivirinae; Friunavirus; unclassified Friunavirus; Acinetobacter phage vB_AbaP_Acibel007	Acinetobacter phage vB_AbaP_Acibel007	NO	Friunavirus	42654	0.4117	GCF_000927515.1_ViralProj266777	NC_025457.1
1932886	Autographivirinae; Friunavirus; unclassified Friunavirus; Acinetobacter phage vB_AbaP_AS11	Acinetobacter phage vB_AbaP_AS11	NO	Friunavirus	41642	0.3929	GCF_002617985.1_ASM261798v1	NC_041915.1
1932885	Autographivirinae; Friunavirus; unclassified Friunavirus; Acinetobacter phage vB_AbaP_AS12	Acinetobacter phage vB_AbaP_AS12	NO	Friunavirus	41402	0.3931	GCF_002617965.1_ASM261796v1	NC_041914.1
2016049	Autographivirinae; Friunavirus; unclassified Friunavirus; Acinetobacter phage vB_AbaP_B1	Acinetobacter phage vB_AbaP_B1	NO	Friunavirus	40879	0.3914	GCF_002627085.1_ASM262708v1	NC_042003.1
2016050	Autographivirinae; Friunavirus; unclassified Friunavirus; Acinetobacter phage vB_AbaP_B3	Acinetobacter phage vB_AbaP_B3	NO	Friunavirus	40598	0.3928	GCF_002627105.1_ASM262710v1	NC_042004.1
2016051	Autographivirinae; Friunavirus; unclassified Friunavirus; Acinetobacter phage vB_AbaP_B5	Acinetobacter phage vB_AbaP_B5	NO	Friunavirus	41608	0.3931	GCF_002627125.1_ASM262712v1	NC_042005.1
2126803	Autographivirinae; Friunavirus; unclassified Friunavirus; Acinetobacter phage vB_AbaP_D2	Acinetobacter phage vB_AbaP_D2	NO	Friunavirus	39964	0.3923	GCF_003023935.1_ASM302393v1	NC_042124.1
2016052	Autographivirinae; Friunavirus; unclassified Friunavirus; Acinetobacter phage vB_ApiP_P1	Acinetobacter phage vB_ApiP_P1	NO	Friunavirus	41208	0.392	GCF_002627145.1_ASM262714v1	NC_042006.1
2016053	Autographivirinae; Friunavirus; unclassified Friunavirus; Acinetobacter phage vB_ApiP_P2	Acinetobacter phage vB_ApiP_P2	NO	Friunavirus	41514	0.3933	GCF_002627165.1_ASM262716v1	NC_042007.1
1852562	Autographivirinae; Napahaivirus; Pseudomonas virus VSW3; Pseudomonas phage VSW-3	Pseudomonas phage VSW-3	YES	Exophikmvvirus	40556	0.5754	GCF_002610045.1_ASM261004v1	NC_041885.1
881915	Autographivirinae; Phikmvvirus; Pantoea virus Limelight; Pantoea phage LIMElight	Pantoea phage LIMElight	YES	Phikmvvirus	44546	0.5399	GCF_000900695.1_ViralProj181079	NC_019454.1
943335	Autographivirinae; Phikmvvirus; Pantoea virus Limezero; Pantoea phage LIMEzero	Pantoea phage LIMEzero	YES	Phikmvvirus	43032	0.5535	GCF_000893675.1_ViralProj67417	NC_015585.1
386793	Autographivirinae; Phikmvvirus; Pseudomonas virus LKA1; Pseudomonas phage LKA1	Pseudomonas phage LKA1	YES	Phikmvvirus	41593	0.609	GCF_000872125.1_ViralProj21045	NC_009936.1
204270	Autographivirinae; Phikmvvirus; Pseudomonas virus phiKMV; Pseudomonas phage phiKMV	Pseudomonas phage phiKMV	YES	Phikmvvirus	42519	0.623	GCF_000858425.1_ViralProj15226	NC_005045.1
1536597	Autographivirinae; Phikmvvirus; unclassified Phikmvvirus; Enterobacteria phage J8-65	Enterobacteria phage J8-65	NO	Phikmvvirus	40981	0.5569	GCF_000927415.1_ViralProj266714	NC_025445.1
386792	Autographivirinae; Phikmvvirus; unclassified Phikmvvirus; Pseudomonas phage LKD16	Pseudomonas phage LKD16	NO	Phikmvvirus	43200	0.6232	GCF_000871265.1_ViralProj21043	NC_009935.1
484896	Autographivirinae; Phikmvvirus; unclassified Phikmvvirus; Pseudomonas phage LUZ19	Pseudomonas phage LUZ19	NO	Phikmvvirus	43548	0.6228	GCF_000879115.1_ViralProj28741	NC_010326.1
1225790	Autographivirinae; Phikmvvirus; unclassified Phikmvvirus; Pseudomonas phage MPK7	Pseudomonas phage MPK7	NO	Phikmvvirus	42874	0.6214	GCF_000910915.1_ViralProj215673	NC_022091.1
693582	Autographivirinae; Phikmvvirus; unclassified Phikmvvirus; Pseudomonas phage phi-2	Pseudomonas phage phi-2	NO	Phikmvvirus	43144	0.5891	GCF_000886135.1_ViralProj42717	NC_013638.1
627480	Autographivirinae; Phikmvvirus; unclassified Phikmvvirus; Pseudomonas phage phikF77	Pseudomonas phage phikF77	NO	Phikmvvirus	43152	0.6287	GCF_000882755.1_ViralProj36373	NC_012418.1
1548902	Autographivirinae; Phikmvvirus; unclassified Phikmvvirus; Pseudomonas phage vB_PaeP_PAO1_Ab05	Pseudomonas phage vB_PaeP_PAO1_Ab05	NO	Phikmvvirus	43639	0.6235	GCF_000954635.1_ViralProj276860	NC_026602.1
1527525	Autographivirinae; Phikmvvirus; unclassified Phikmvvirus; Pseudomonas phage vB_PaeP_PPA-ABTNL	Pseudomonas phage vB_PaeP_PPA-ABTNL	NO	Phikmvvirus	43227	0.6244	GCF_001041515.1_ViralProj287990	NC_027375.1
1654601	Autographivirinae; Phimunavirus; Pectobacterium virus Peat1; Pectobacterium phage Peat1	Pectobacterium phage Peat1	YES	Others	45633	0.4887	GCF_001551225.1_ViralProj310901	NC_029081.1
1873959	Autographivirinae; Phimunavirus; Pectobacterium virus PP90; Pectobacterium phage PP90	Pectobacterium phage PP90	YES	Others	44570	0.4889	GCF_001745295.1_ViralProj344177	NC_031096.1
1873958	Autographivirinae; Phimunavirus; unclassified Phimunavirus; Pectobacterium phage PP16	Pectobacterium phage PP16	NO	Others	44268	0.5194	GCF_001743975.2_ViralProj344178	NC_031068.2
2079290	Autographivirinae; Pollyceevirus; Pseudomonas virus PollyC; Pseudomonas phage PollyC	Pseudomonas phage PollyC	YES	Exophikmvvirus	41651	0.576	GCF_002958485.1_ASM295848v1	NC_042104.1
1784979	Autographivirinae; Pradovirus; Xanthomonas virus f20; Xanthomonas phage f20-Xaj	Xanthomonas phage f20-Xaj	YES	Exophikmvvirus	43851	0.5983	GCF_002624525.1_ASM262452v1	NC_030928.1
1784981	Autographivirinae; Pradovirus; Xanthomonas virus f30; Xanthomonas phage f30-Xaj	Xanthomonas phage f30-Xaj	YES	Exophikmvvirus	44262	0.5988	GCF_002624545.1_ASM262454v1	NC_030937.1
1415146	Autographivirinae; Pradovirus; Xylella virus Prado; Xylella phage Prado	Xylella phage Prado	YES	Exophikmvvirus	43940	0.6302	GCF_000913195.1_ViralProj230587	NC_022987.1
268748	Autographivirinae; Prochlorococcus virus PSSP7	Prochlorococcus virus PSSP7	YES	Others	45176	0.3882	GCF_000858745.1_ViralProj15134	NC_006882.2
1041524	Autographivirinae; Przondovirus; Escherichia virus K30; Escherichia phage K30	Escherichia phage K30	YES	Przondovirus	40940	0.5143	GCF_000891215.1_ViralProj68413	NC_015719.1
532077	Autographivirinae; Przondovirus; Klebsiella virus K11; Klebsiella phage K11	Klebsiella phage K11	YES	Przondovirus	41181	0.5325	GCF_000890635.1_ViralProj62963	NC_011043.1
1647374	Autographivirinae; Przondovirus; Klebsiella virus K5; Klebsiella phage K5	Klebsiella phage K5	YES	Przondovirus	41698	0.5249	GCF_001500935.1_ViralProj307818	NC_028800.1
1701804	Autographivirinae; Przondovirus; Klebsiella virus Kp1; Klebsiella phage vB_Kp1	Klebsiella phage vB_Kp1	YES	Przondovirus	40114	0.5328	GCF_001470975.1_ViralProj306343	NC_028688.1
674082	Autographivirinae; Przondovirus; Klebsiella virus KP32; Klebsiella phage KP32	Klebsiella phage KP32	YES	Przondovirus	41119	0.5237	GCF_000884535.1_ViralProj42779	NC_013647.1
1671396	Autographivirinae; Przondovirus; Klebsiella virus KpV289; Klebsiella phage vB_KpnP_KpV289	Klebsiella phage vB_KpnP_KpV289	YES	Przondovirus	41054	0.5256	GCF_001500915.1_ViralProj307814	NC_028977.1
1587520	Autographivirinae; Przondovirus; unclassified Przondovirus; Enterobacter phage phiEap-1	Enterobacter phage phiEap-1	NO	Przondovirus	39133	0.5169	GCF_001503795.1_ViralProj308017	NC_028772.1
1051673	Autographivirinae; Przondovirus; unclassified Przondovirus; Erwinia phage vB_EamP-L1	Erwinia phage vB_EamP-L1	NO	Przondovirus	39282	0.5194	GCF_000902475.1_ViralProj181229	NC_019510.1
151528	Autographivirinae; Synechococcus virus P60	Synechococcus virus P60	YES	Others	46675	0.5329	GCF_000849825.2_ViralProj14628	NC_003390.2
438482	Autographivirinae; Synechococcus virus Syn5	Synechococcus virus Syn5	YES	Others	46214	0.5497	GCF_000873225.1_ViralProj19763	NC_009531.1
10760	Autographivirinae; Teseptimavirus; Escherichia virus T7; Enterobacteria phage T7	Enterobacteria phage T7	YES	Teseptimavirus	39937	0.484	GCF_000844825.1_ViralProj14460	NC_001604.1
47049	Autographivirinae; Teseptimavirus; Kluyvera virus Kvp1; Kluyvera phage Kvp1	Kluyvera phage Kvp1	YES	Teseptimavirus	39472	0.4864	GCF_000881715.1_ViralProj32673	NC_011534.1
197783	Autographivirinae; Teseptimavirus; Pseudomonas virus gh1; Pseudomonad phage gh-1	Pseudomonad phage gh-1	YES	Teseptimavirus	37359	0.5742	GCF_000842165.1_ViralProj14265	NC_004665.1
1455075	Autographivirinae; Teseptimavirus; unclassified Teseptimavirus; Citrobacter phage CR44b	Citrobacter phage CR44b	NO	Teseptimavirus	39207	0.5049	GCF_000915535.1_ViralProj239730	NC_023576.1
1455076	Autographivirinae; Teseptimavirus; unclassified Teseptimavirus; Citrobacter phage CR8	Citrobacter phage CR8	NO	Teseptimavirus	39651	0.4968	GCF_000917035.1_ViralProj239727	NC_023548.1
1805464	Autographivirinae; Teseptimavirus; unclassified Teseptimavirus; Citrobacter phage SH1	Citrobacter phage SH1	NO	Teseptimavirus	39434	0.5095	GCF_001744455.1_ViralProj344130	NC_031066.1
1805465	Autographivirinae; Teseptimavirus; unclassified Teseptimavirus; Citrobacter phage SH2	Citrobacter phage SH2	NO	Teseptimavirus	39158	0.5072	GCF_001743775.1_ViralProj344129	NC_031092.1
1805466	Autographivirinae; Teseptimavirus; unclassified Teseptimavirus; Citrobacter phage SH3	Citrobacter phage SH3	NO	Teseptimavirus	39444	0.5064	GCF_001745095.1_ViralProj344128	NC_031123.1
1805467	Autographivirinae; Teseptimavirus; unclassified Teseptimavirus; Citrobacter phage SH4	Citrobacter phage SH4	NO	Teseptimavirus	39274	0.5259	GCF_001745755.1_ViralProj344127	NC_031018.1
1410331	Autographivirinae; Teseptimavirus; unclassified Teseptimavirus; Cronobacter phage Dev2	Cronobacter phage Dev2	NO	Teseptimavirus	38966	0.5256	GCF_000915495.1_ViralProj239722	NC_023558.1
532076	Autographivirinae; Teseptimavirus; unclassified Teseptimavirus; Enterobacteria phage 13a	Enterobacteria phage 13a	NO	Teseptimavirus	38841	0.4839	GCF_000880255.1_ViralProj30603	NC_011045.1
669008	Autographivirinae; Teseptimavirus; unclassified Teseptimavirus; Enterobacteria phage 285P	Enterobacteria phage 285P	NO	Teseptimavirus	39270	0.4873	GCF_000892355.1_ViralProj64539	NC_015249.1
532074	Autographivirinae; Teseptimavirus; unclassified Teseptimavirus; Enterobacteria phage BA14	Enterobacteria phage BA14	NO	Teseptimavirus	39816	0.4878	GCF_000874625.1_ViralProj30599	NC_011040.1
532075	Autographivirinae; Teseptimavirus; unclassified Teseptimavirus; Enterobacteria phage EcoDS1	Enterobacteria phage EcoDS1	NO	Teseptimavirus	39252	0.4994	GCF_000875445.1_ViralProj30601	NC_011042.1
344021	Autographivirinae; Teseptimavirus; unclassified Teseptimavirus; Enterobacteria phage K1F	Enterobacteria phage K1F	NO	Teseptimavirus	39704	0.4978	GCF_000866705.1_ViralProj15880	NC_007456.1
10759	Autographivirinae; Teseptimavirus; unclassified Teseptimavirus; Enterobacteria phage T3	Enterobacteria phage T3	NO	Teseptimavirus	38208	0.499	GCF_000841665.1_ViralProj14336	NC_003298.1
1407608	Autographivirinae; Teseptimavirus; unclassified Teseptimavirus; Erwinia phage FE44	Erwinia phage FE44	NO	Teseptimavirus	39860	0.4862	GCF_000912295.1_ViralProj227003	NC_022744.1
1837842	Autographivirinae; Teseptimavirus; unclassified Teseptimavirus; Escherichia phage 64795_ec1	Escherichia phage 64795_ec1	NO	Teseptimavirus	39235	0.4866	GCF_001744055.1_ViralProj344194	NC_031114.1
1527506	Autographivirinae; Teseptimavirus; unclassified Teseptimavirus; Escherichia phage CICC 80001	Escherichia phage CICC 80001	NO	Teseptimavirus	38810	0.4882	GCF_001041375.1_ViralProj287958	NC_027387.1
1572753	Autographivirinae; Teseptimavirus; unclassified Teseptimavirus; Escherichia phage P483	Escherichia phage P483	NO	Teseptimavirus	40829	0.4844	GCF_001503655.1_ViralProj307959	NC_028822.1
1572754	Autographivirinae; Teseptimavirus; unclassified Teseptimavirus; Escherichia phage P694	Escherichia phage P694	NO	Teseptimavirus	40477	0.4842	GCF_001504455.1_ViralProj307958	NC_028863.1
1498170	Autographivirinae; Teseptimavirus; unclassified Teseptimavirus; Escherichia phage PE3-1	Escherichia phage PE3-1	NO	Teseptimavirus	39093	0.4993	GCF_000923095.1_ViralProj253394	NC_024379.1
1755695	Autographivirinae; Teseptimavirus; unclassified Teseptimavirus; Escherichia phage vB_EcoP_GA2A	Escherichia phage vB_EcoP_GA2A	NO	Teseptimavirus	40470	0.511	GCF_001882295.1_ViralProj353689	NC_031943.1
526118	Autographivirinae; Teseptimavirus; unclassified Teseptimavirus; Morganella phage MmP1	Morganella phage MmP1	NO	Teseptimavirus	38457	0.4652	GCF_000881355.2_ViralProj30793	NC_011085.3
1852627	Autographivirinae; Teseptimavirus; unclassified Teseptimavirus; Morganella phage vB_MmoP_MP2	Morganella phage vB_MmoP_MP2	NO	Teseptimavirus	39616	0.4691	GCF_001745895.1_ViralProj344162	NC_031115.1
1562076	Autographivirinae; Teseptimavirus; unclassified Teseptimavirus; Pseudomonas phage Pf-10	Pseudomonas phage Pf-10	NO	Teseptimavirus	39167	0.5647	GCF_001038595.1_ViralProj287583	NC_027292.1
1204538	Autographivirinae; Teseptimavirus; unclassified Teseptimavirus; Pseudomonas phage Phi-S1	Pseudomonas phage Phi-S1	NO	Teseptimavirus	40192	0.5621	GCF_000906315.1_ViralProj197298	NC_021062.1
942165	Autographivirinae; Teseptimavirus; unclassified Teseptimavirus; Pseudomonas phage phiIBB-PF7A	Pseudomonas phage phiIBB-PF7A	NO	Teseptimavirus	40973	0.5627	GCF_000892395.1_ViralProj64561	NC_015264.1
1755692	Autographivirinae; Teseptimavirus; unclassified Teseptimavirus; Pseudomonas phage PPPL-1	Pseudomonas phage PPPL-1	NO	Teseptimavirus	41149	0.57	GCF_001470795.1_ViralProj306353	NC_028661.1
1543199	Autographivirinae; Teseptimavirus; unclassified Teseptimavirus; Salmonella phage BP12A	Salmonella phage BP12A	NO	Teseptimavirus	39696	0.4895	GCF_001755025.1_ViralProj344583	NC_031258.1
529929	Autographivirinae; Teseptimavirus; unclassified Teseptimavirus; Salmonella phage phiSG-JL2	Salmonella phage phiSG-JL2	NO	Teseptimavirus	38815	0.5086	GCF_000875285.1_ViralProj30063	NC_010807.1
1239382	Autographivirinae; Teseptimavirus; unclassified Teseptimavirus; Stenotrophomonas phage IME15	Stenotrophomonas phage IME15	NO	Teseptimavirus	38513	0.5365	GCF_000903135.1_ViralProj179429	NC_019416.1
979535	Autographivirinae; Teseptimavirus; unclassified Teseptimavirus; Vibrio phage ICP3	Vibrio phage ICP3	NO	Teseptimavirus	39162	0.4286	GCF_000892295.1_ViralProj63233	NC_015159.1
644563	Autographivirinae; Teseptimavirus; unclassified Teseptimavirus; Vibrio phage N4	Vibrio phage N4	NO	Teseptimavirus	38497	0.428	GCF_000887015.1_ViralProj42785	NC_013651.1
329886	Autographivirinae; Teseptimavirus; unclassified Teseptimavirus; Vibriophage VP4	Vibriophage VP4	NO	Teseptimavirus	39503	0.4261	GCF_000864645.1_ViralProj15449	NC_007149.1
227720	Autographivirinae; Teseptimavirus; unclassified Teseptimavirus; Yersinia phage phiA1122	Yersinia phage phiA1122	NO	Teseptimavirus	37555	0.4832	GCF_000843345.1_ViralProj14332	NC_004777.1
110457	Autographivirinae; Teseptimavirus; unclassified Teseptimavirus; Yersinia phage phiYeO3-12	Yersinia phage phiYeO3-12	NO	Teseptimavirus	39600	0.5063	GCF_000847165.1_ViralProj14591	NC_001271.1
1735591	Autographivirinae; Teseptimavirus; unclassified Teseptimavirus; Yersinia phage vB_YenP_AP10	Yersinia phage vB_YenP_AP10	NO	Teseptimavirus	39235	0.5176	GCF_001470735.1_ViralProj306341	NC_028655.1
1536611	Autographivirinae; Teseptimavirus; unclassified Teseptimavirus; Yersinia phage vB_YenP_AP5	Yersinia phage vB_YenP_AP5	NO	Teseptimavirus	38646	0.507	GCF_000926875.1_ViralProj266772	NC_025451.1
928293	Autographivirinae; Teseptimavirus; unclassified Teseptimavirus; Yersinia phage Yep-phi	Yersinia phage Yep-phi	NO	Teseptimavirus	38616	0.471	GCF_000919455.1_ViralProj240772	NC_023715.1
532078	Autographivirinae; Teseptimavirus; unclassified Teseptimavirus; Yersinia phage Yepe2	Yersinia phage Yepe2	NO	Teseptimavirus	38677	0.4727	GCF_000892275.1_ViralProj62965	NC_011038.1
1141132	Autographivirinae; unclassified Autographivirinae; Aeromonas phage phiAS7	Aeromonas phage phiAS7	NO	Exophikmvvirus	41572	0.5692	GCF_000902435.1_ViralProj181221	NC_019528.1
1401297	Autographivirinae; unclassified Autographivirinae; Burkholderia phage JG068	Burkholderia phage JG068	NO	Exophikmvvirus	41604	0.6069	GCF_000914995.1_ViralProj229901	NC_022916.1
1701809	Autographivirinae; unclassified Autographivirinae; Caulobacter phage Percy	Caulobacter phage Percy	NO	Exophikmvvirus	44974	0.609	GCF_002149385.1_ViralProj266637.14	NC_029092.1
1712539	Autographivirinae; unclassified Autographivirinae; Cronobacter phage Dev-CD-23823	Cronobacter phage Dev-CD-23823	NO	Exophikmvvirus	41620	0.5384	GCF_001550485.1_ViralProj310894	NC_029070.1
1264737	Autographivirinae; unclassified Autographivirinae; Cronobacter phage vB_CskP_GAP227	Cronobacter phage vB_CskP_GAP227	NO	Exophikmvvirus	41796	0.5574	GCF_000903995.1_ViralProj185316	NC_020078.1
444875	Autographivirinae; unclassified Autographivirinae; Cyanophage; 9515-10a	Cyanophage 9515-10a	NO	Others	47055	0.392	GCF_000896715.1_ViralProj81181	NC_016657.1
444876	Autographivirinae; unclassified Autographivirinae; Cyanophage; P-SSP2	Cyanophage P-SSP2	NO	Others	45890	0.3793	GCF_000895235.1_ViralProj81179	NC_016656.1
616674	Autographivirinae; unclassified Autographivirinae; Cyanophage; SS120-1	Cyanophage SS120-1	NO	Others	46997	0.4049	GCF_000907035.1_ViralProj195516	NC_020872.1
1647385	Autographivirinae; unclassified Autographivirinae; Delftia phage IME-DE1	Delftia phage IME-DE1	NO	Others	38084	0.6043	GCF_001470995.1_ViralProj306347	NC_028702.1
1141519	Autographivirinae; unclassified Autographivirinae; Escherichia phage phiKT	Escherichia phage phiKT	NO	Exophikmvvirus	42608	0.5159	GCF_000901815.1_ViralProj181222	NC_019520.1
1527771	Autographivirinae; unclassified Autographivirinae; Mesorhizobium phage vB_MloP_Lo5R7ANS	Mesorhizobium phage vB_MloP_Lo5R7ANS	NO	Others	45718	0.6105	GCF_000924995.1_ViralProj266774	NC_025431.1
1283078	Autographivirinae; unclassified Autographivirinae; Pelagibacter phage HTVC011P	Pelagibacter phage HTVC011P	NO	Others	39921	0.3196	GCF_000904255.1_ViralProj192867	NC_020482.1
1283079	Autographivirinae; unclassified Autographivirinae; Pelagibacter phage HTVC019P	Pelagibacter phage HTVC019P	NO	Others	42084	0.3405	GCF_000905875.1_ViralProj192868	NC_020483.1
885867	Autographivirinae; unclassified Autographivirinae; Prochlorococcus phage P-SSP10	Prochlorococcus phage P-SSP10	NO	Others	47325	0.3923	GCF_000905515.1_ViralProj195499	NC_020835.1
1560282	Autographivirinae; unclassified Autographivirinae; Proteus phage PM 75	Proteus phage PM 75	NO	Others	41480	0.4156	GCF_001042175.1_ViralProj287980	NC_027363.1
1357704	Autographivirinae; unclassified Autographivirinae; Proteus phage PM16	Proteus phage PM16	NO	Others	41268	0.4139	GCF_001041895.1_ViralProj287995	NC_027342.1
988656	Autographivirinae; unclassified Autographivirinae; Pseudomonas phage phi15	Pseudomonas phage phi15	NO	Others	39562	0.5816	GCF_000891635.1_ViralProj63435	NC_015208.1
1279083	Autographivirinae; unclassified Autographivirinae; Pseudomonas phage PPpW-4	Pseudomonas phage PPpW-4	NO	Others	41386	0.5678	GCF_000916695.1_ViralProj230850	NC_023005.1
1777063	Autographivirinae; unclassified Autographivirinae; Pseudomonas phage YMC11/06/C171_PPU_BP	Pseudomonas phage YMC11/06/C171_PPU_BP	NO	Others	45417	0.6035	GCF_001736815.1_ViralProj343520	NC_030923.1
551790	Autographivirinae; unclassified Autographivirinae; Ralstonia phage RSB1	Ralstonia phage RSB1	NO	Exophikmvvirus	43079	0.6174	GCF_000883015.1_ViralProj31163	NC_011201.1
913183	Autographivirinae; unclassified Autographivirinae; Ralstonia phage RSB2	Ralstonia phage RSB2	NO	Others	40411	0.6175	GCF_000918515.1_ViralProj240595	NC_023736.1
1402875	Autographivirinae; unclassified Autographivirinae; Ralstonia phage RSB3	Ralstonia phage RSB3	NO	Others	44578	0.6103	GCF_000911455.1_ViralProj229898	NC_022917.1
1481785	Autographivirinae; unclassified Autographivirinae; Ralstonia phage RSJ2	Ralstonia phage RSJ2	NO	Exophikmvvirus	44360	0.6091	GCF_001503995.1_ViralProj307866	NC_028988.1
1538364	Autographivirinae; unclassified Autographivirinae; Ralstonia phage RSJ5	Ralstonia phage RSJ5	NO	Exophikmvvirus	43745	0.6066	GCF_001503875.1_ViralProj307842	NC_029007.1
1273711	Autographivirinae; unclassified Autographivirinae; Synechococcus phage S-CBP1	Synechococcus phage S-CBP1	NO	Others	46547	0.4758	GCF_000929515.1_ViralProj266784	NC_025456.1
756277	Autographivirinae; unclassified Autographivirinae; Synechococcus phage S-CBP2	Synechococcus phage S-CBP2	NO	Others	46237	0.5503	GCF_000925075.1_ViralProj266790	NC_025455.1
754059	Autographivirinae; unclassified Autographivirinae; Synechococcus phage S-CBP4	Synechococcus phage S-CBP4	NO	Others	44147	0.4438	GCF_000929555.1_ViralProj266792	NC_025464.1
754041	Autographivirinae; unclassified Autographivirinae; Synechococcus phage S-RIP1	Synechococcus phage S-RIP1	NO	Others	44892	0.4293	GCF_000905455.1_ViralProj195487	NC_020867.1
754040	Autographivirinae; unclassified Autographivirinae; Synechococcus phage S-RIP2	Synechococcus phage S-RIP2	NO	Others	45728	0.4734	GCF_000906055.1_ViralProj195486	NC_020838.1
641832	Autographivirinae; unclassified Autographivirinae; Vibrio phage VP93	Vibrio phage VP93	NO	Others	43931	0.4911	GCF_000881295.1_ViralProj37885	NC_012662.1
1415145	Autographivirinae; unclassified Autographivirinae; Xylella phage Paz	Xylella phage Paz	NO	Exophikmvvirus	43869	0.6017	GCF_000914055.1_ViralProj230593	NC_022982.1
1206559	Autographivirinae; unclassified Autographivirinae; Yersinia phage phi80-18	Yersinia phage phi80-18	NO	Exophikmvvirus	42406	0.4764	GCF_000901215.2_ViralProj184145	NC_019911.2
1675027	Autographivirinae; unclassified Autographivirinae; Yersinia phage vB_YenP_ISAO8	Yersinia phage vB_YenP_ISAO8	NO	Exophikmvvirus	41449	0.5384	GCF_001501555.1_ViralProj307811	NC_028850.1
418443	Autographivirinae; Zindervirus; Erwinia virus Era103; Erwinia amylovora phage Era103	Erwinia amylovora phage Era103	YES	Zindervirus	45445	0.4984	GCF_000867985.1_ViralProj18839	NC_009014.1
187764	Autographivirinae; Zindervirus; Escherichia virus K1-5	Escherichia virus K1-5	YES	Zindervirus	44385	0.4525	GCF_000869785.1_ViralProj17059	NC_008152.1
194966	Autographivirinae; Zindervirus; Salmonella virus SP6	Salmonella virus SP6	YES	Zindervirus	43769	0.4723	GCF_000843145.1_ViralProj14291	NC_004831.2
979726	Autographivirinae; Zindervirus; unclassified Zindervirus; Enterobacteria phage UAB_Phi78	Enterobacteria phage UAB_Phi78	NO	Zindervirus	43931	0.4741	GCF_000905795.1_ViralProj191121	NC_020414.1
1141139	Autographivirinae; Zindervirus; unclassified Zindervirus; Enterobacteria phage vB_EcoP_ACG-C91	Enterobacteria phage vB_EcoP_ACG-C91	NO	Zindervirus	43731	0.4528	GCF_000900475.1_ViralProj179413	NC_019403.1
1498172	Autographivirinae; Zindervirus; unclassified Zindervirus; Escherichia phage ECBP5	Escherichia phage ECBP5	NO	Zindervirus	45403	0.4589	GCF_001040975.1_ViralProj287953	NC_027330.1
1217810	Autographivirinae; Zindervirus; unclassified Zindervirus; Pectobacterium phage PP1	Pectobacterium phage PP1	NO	Zindervirus	44400	0.4974	GCF_000900955.1_ViralProj181988	NC_019542.1
1560283	Autographivirinae; Zindervirus; unclassified Zindervirus; Proteus phage PM 85	Proteus phage PM 85	NO	Zindervirus	43642	0.3932	GCF_001041815.1_ViralProj287979	NC_027379.1
1560284	Autographivirinae; Zindervirus; unclassified Zindervirus; Proteus phage PM 93	Proteus phage PM 93	NO	Zindervirus	45169	0.3936	GCF_001041455.1_ViralProj287978	NC_027390.1
1636249	Autographivirinae; Zindervirus; unclassified Zindervirus; Proteus phage vB_PmiP_Pm5460	Proteus phage vB_PmiP_Pm5460	NO	Zindervirus	44573	0.3958	GCF_001501275.1_ViralProj307755	NC_028916.1
1543201	Autographivirinae; Zindervirus; unclassified Zindervirus; Salmonella phage BP12B	Salmonella phage BP12B	NO	Zindervirus	43602	0.4756	GCF_001754725.1_ViralProj344610	NC_031271.1
1873949	Bifseptvirus; Pseudomonas virus Andromeda; Pseudomonas phage Andromeda	Pseudomonas phage Andromeda	YES	Exophikmvvirus	40008	0.5823	GCF_001744655.1_ViralProj344179	NC_031014.1
1100790	Bifseptvirus; Pseudomonas virus Bf7; Pseudomonas phage Bf7	Pseudomonas phage Bf7	YES	Exophikmvvirus	40058	0.5841	GCF_000895915.1_ViralProj82647	NC_016764.1
