## Supplementary Table 2 for "Genomic hypervariability of phage Andromeda is unique among known dsDNA viruses"

### Sheet: 1. SNPs
SNP #	SNP position	Reference	Alternative	Frequency (%)	P-value*	Ts/Tv**	SNP position in codon	Reference codon	Alternative codon	Reference amino acid	Alternative amino acid	Amino acid change	Locus	Gene product
1	461	T	G	4.34	3.34e-10	Tv	N/A	N/A	N/A	N/A	N/A	N/A	Non-coding region	Non-coding region
2	466	C	G	1.31	0.000235	Tv	N/A	N/A	N/A	N/A	N/A	N/A	Non-coding region	Non-coding region
3	469	G	A	1.32	0.000235	Ts	N/A	N/A	N/A	N/A	N/A	N/A	Non-coding region	Non-coding region
4	473	C	A	1.99	7.04e-06	Tv	N/A	N/A	N/A	N/A	N/A	N/A	Non-coding region	Non-coding region
5	476	G	C	1.06	0.00191	Tv	N/A	N/A	N/A	N/A	N/A	N/A	Non-coding region	Non-coding region
6	484	C	A	1.25	0.000473	Tv	N/A	N/A	N/A	N/A	N/A	N/A	Non-coding region	Non-coding region
7	1684	A	C	2.72	4.7e-08	Tv	N/A	N/A	N/A	N/A	N/A	N/A	Non-coding region	Non-coding region
8	3430	T	G	2.18	0.00023	Tv	3	GGT	GGG	Gly	Gly	No	BI052_gp06	hypothetical protein
9	3441	A	T	2.27	5.67e-05	Tv	2	TAC	TTC	Tyr	Phe	Yes	BI052_gp06	hypothetical protein
10	4043	C	A	1.4	0.00765	Tv	3	CGC	CGA	Arg	Arg	No	BI052_gp08	hypothetical protein
11	7000	C	A	1.39	0.0019	Tv	2	ACA	AAA	Thr	Lys	Yes	BI052_gp14	putative DNA primase
12	7012	C	T	1.12	0.00768	Ts	2	GCT	GTT	Ala	Val	Yes	BI052_gp14	putative DNA primase
13	7028	C	G	4.04	9.5e-08	Tv	3	TGC	TGG	Cys	Trp	Yes	BI052_gp14	putative DNA primase
14	7031	G	A	2.78	3.38e-06	Ts	3	GGG	GGA	Gly	Gly	No	BI052_gp14	putative DNA primase
15	7068	C	A	1.06	0.00769	Tv	1	CAA	AAA	Gln	Lys	Yes	BI052_gp14	putative DNA primase
16	7101	C	A	8.15	1.03e-18	Tv	1	CAA	AAA	Gln	Lys	Yes	BI052_gp14	putative DNA primase
17	7107	G	A	1.42	0.000946	Ts	1	GAA	AAA	Glu	Lys	Yes	BI052_gp14	putative DNA primase
18	7110	C	A	1.22	0.00382	Tv	1	CAG	AAG	Gln	Lys	Yes	BI052_gp14	putative DNA primase
19	7121	C	G	3.58	9.73e-08	Tv	3	GCC	GCG	Ala	Ala	No	BI052_gp14	putative DNA primase
20	7122	G	T	2.79	2.06e-07	Tv	1	GTT	TTT	Val	Phe	Yes	BI052_gp14	putative DNA primase
21	7124	T	G	3.79	7.03e-10	Tv	3	GTT	GTG	Val	Val	No	BI052_gp14	putative DNA primase
22	7126	A	C	1.02	0.00384	Tv	2	GAC	GCC	Asp	Ala	Yes	BI052_gp14	putative DNA primase
23	7129	C	A	6.27	1.97e-16	Tv	2	ACA	AAA	Thr	Lys	Yes	BI052_gp14	putative DNA primase
24	11260	C	T	5.87	4.22e-12	Ts	2	GCT	GTT	Ala	Val	Yes	BI052_gp17	DNA polymerase
25	11267	G	T	1.88	0.000466	Tv	3	TGG	TGT	Trp	Cys	Yes	BI052_gp17	DNA polymerase
26	11274	G	T	2.12	5.69e-05	Tv	1	GTT	TTT	Val	Phe	Yes	BI052_gp17	DNA polymerase
27	11277	C	A	1.12	0.00383	Tv	1	CGA	AGA	Arg	Arg	No	BI052_gp17	DNA polymerase
28	11278	G	A	2.35	6.94e-06	Ts	2	CGA	CAA	Arg	Gln	Yes	BI052_gp17	DNA polymerase
29	11282	G	T	5.1	3.78e-11	Tv	3	ATG	ATT	Met	Ile	Yes	BI052_gp17	DNA polymerase
30	12437	C	A	1.75	0.000467	Tv	2	CCA	CAA	Pro	Gln	Yes	BI052_gp18	conserved hypothetical protein
31	12462	A	G	1.49	0.0019	Ts	3	GCA	GCG	Ala	Ala	No	BI052_gp18	conserved hypothetical protein
32	12487	T	G	1.16	0.00383	Tv	2	ATG	AGG	Met	Arg	Yes	BI052_gp19***	5'-3' exonuclease
33	12499	C	A	1.4	0.000946	Tv	2	GCA	GAA	Ala	Glu	Yes	BI052_gp19	5'-3' exonuclease
34	12502	A	G	1.46	0.000945	Ts	2	GAG	GGG	Glu	Gly	Yes	BI052_gp19	5'-3' exonuclease
35	12505	C	A	10.08	1.81e-24	Tv	2	GCA	GAA	Ala	Glu	Yes	BI052_gp19	5'-3' exonuclease
36	13309	T	G	1.11	0.00768	Tv	2	GTG	GGG	Val	Gly	Yes	BI052_gp19	5'-3' exonuclease
37	14554	T	G	1.24	0.00767	Tv	2	GTG	GGG	Val	Gly	Yes	BI052_gp22	phosphoesterase
38	16224	G	A	7.12	8.66e-17	Ts	3	AAG	AAA	Lys	Lys	No	BI052_gp25	ATP-dependent DNA ligase
39	16225	C	G	1.86	5.74e-05	Tv	1	CTG	GTG	Leu	Val	Yes	BI052_gp25	ATP-dependent DNA ligase
40	16227	G	T	2.26	1.72e-06	Tv	3	CTG	CTT	Leu	Leu	No	BI052_gp25	ATP-dependent DNA ligase
41	16228	A	G	2.44	1.71e-06	Ts	1	ACC	GCC	Thr	Ala	Yes	BI052_gp25	ATP-dependent DNA ligase
42	16229	C	A	2.36	6.93e-06	Tv	2	ACC	AAC	Thr	Asn	Yes	BI052_gp25	ATP-dependent DNA ligase
43	16231	A	C	5.08	9.22e-12	Tv	1	AAC	CAC	Asn	His	Yes	BI052_gp25	ATP-dependent DNA ligase
44	16247	A	G	1.28	0.00766	Ts	2	GAT	GGT	Asp	Gly	Yes	BI052_gp25	ATP-dependent DNA ligase
45	16254	C	T	2.14	0.00023	Ts	3	TTC	TTT	Phe	Phe	No	BI052_gp25	ATP-dependent DNA ligase
46	16359	C	A	1.55	0.000943	Tv	3	GAC	GAA	Asp	Glu	Yes	BI052_gp25	ATP-dependent DNA ligase
47	16402	C	G	1.54	0.00763	Tv	1	CGG	GGG	Arg	Gly	Yes	BI052_gp26	T3/T7-like DNA-dependent RNA polymerase
48	16430	C	G	7.49	1.5e-11	Tv	2	GCG	GGG	Ala	Gly	Yes	BI052_gp26	T3/T7-like DNA-dependent RNA polymerase
49	16433	C	A	12.48	1.38e-26	Tv	2	GCA	GAA	Ala	Glu	Yes	BI052_gp26	T3/T7-like DNA-dependent RNA polymerase
50	16436	T	G	6.61	2.72e-14	Tv	2	ATG	AGG	Met	Arg	Yes	BI052_gp26	T3/T7-like DNA-dependent RNA polymerase
51	16439	C	A	11.97	1.37e-25	Tv	2	GCA	GAA	Ala	Glu	Yes	BI052_gp26	T3/T7-like DNA-dependent RNA polymerase
52	16443	G	T	10.1	2.75e-22	Tv	3	AGG	AGT	Arg	Ser	Yes	BI052_gp26	T3/T7-like DNA-dependent RNA polymerase
53	16446	T	G	2.77	1.68e-06	Tv	3	TTT	TTG	Phe	Leu	Yes	BI052_gp26	T3/T7-like DNA-dependent RNA polymerase
54	16447	G	A	1.81	0.000467	Ts	1	GAA	AAA	Glu	Lys	Yes	BI052_gp26	T3/T7-like DNA-dependent RNA polymerase
55	21701	C	A	5.9	1.73e-07	Tv	2	CCA	CAA	Pro	Gln	Yes	BI052_gp31	putative scaffolding protein
56	21708	G	A	1.9	0.00759	Ts	3	GAG	GAA	Glu	Glu	No	BI052_gp31	putative scaffolding protein
57	21727	G	A	1.86	0.0076	Ts	1	GAA	AAA	Glu	Lys	Yes	BI052_gp31	putative scaffolding protein
58	21729	A	C	2.13	0.00756	Tv	3	GAA	GAC	Glu	Asp	Yes	BI052_gp31	putative scaffolding protein
59	22868	T	G	1.56	0.000469	Tv	2	CTG	CGG	Leu	Arg	Yes	BI052_gp32	major capsid protein
60	22870	G	A	1.26	0.0019	Ts	1	GAA	AAA	Glu	Lys	Yes	BI052_gp32	major capsid protein
61	22884	T	G	2.07	2.84e-05	Tv	3	GCT	GCG	Ala	Ala	No	BI052_gp32	major capsid protein
62	22886	G	T	1.21	0.00191	Tv	2	GGT	GTT	Gly	Val	Yes	BI052_gp32	major capsid protein
63	22896	C	A	3.26	4.04e-07	Tv	3	GTC	GTA	Val	Val	No	BI052_gp32	major capsid protein
64	24434	C	A	4.79	3.35e-14	Tv	1	CTG	ATG	Leu	Met	Yes	BI052_gp34	tail tubular protein B
65	24442	C	A	2.01	8.66e-07	Tv	3	AAC	AAA	Asn	Lys	Yes	BI052_gp34	tail tubular protein B
66	24444	T	G	1.79	5.76e-05	Tv	2	GTG	GGG	Val	Gly	Yes	BI052_gp34	tail tubular protein B
67	24474	C	A	1.22	0.00095	Tv	2	ACG	AAG	Thr	Lys	Yes	BI052_gp34	tail tubular protein B
68	29423	T	G	1.39	0.000249	Tv	3	AGT	AGG	Ser	Arg	Yes	BI052_gp37	putative internal virion protein
69	29438	G	A	1	0.00311	Ts	3	AAG	AAA	Lys	Lys	No	BI052_gp37	putative internal virion protein
70	29449	C	A	1.05	0.0031	Tv	2	ACG	AAG	Thr	Lys	Yes	BI052_gp37	putative internal virion protein
71	29492	T	G	1.89	7.07e-06	Tv	3	GGT	GGG	Gly	Gly	No	BI052_gp37	putative internal virion protein
72	29495	C	G	1.54	5.8e-05	Tv	3	GGC	GGG	Gly	Gly	No	BI052_gp37	putative internal virion protein
73	29497	A	G	2.04	7.02e-06	Ts	2	GAT	GGT	Asp	Gly	Yes	BI052_gp37	putative internal virion protein
74	29506	T	G	1.47	0.000117	Tv	2	GTG	GGG	Val	Gly	Yes	BI052_gp37	putative internal virion protein
75	31844	G	C	3.4	2.72e-11	Tv	3	ACG	ACC	Thr	Thr	No	BI052_gp38	putative internal virion protein
76	31850	T	G	1.19	0.000472	Tv	3	GGT	GGG	Gly	Gly	No	BI052_gp38	putative internal virion protein
77	34997	C	G	2.59	1.69e-06	Tv	2	GCG	GGG	Ala	Gly	Yes	BI052_gp39	tail fibre protein
78	35003	G	T	4.2	4.95e-12	Tv	2	TGC	TTC	Cys	Phe	Yes	BI052_gp39	tail fibre protein
79	35019	C	A	1.4	0.000235	Tv	3	AAC	AAA	Asn	Lys	Yes	BI052_gp39	tail fibre protein
80	35211	C	A	1.26	2.69e-06	Tv	3	AAC	AAA	Asn	Lys	Yes	BI052_gp39	tail fibre protein
* Fisher's exact test
** Transition (Ts)/Transversion (Tv)
*** Mutation in start-codon

### Sheet: 2. Indels
Indel #	Indel type	Indel position	Reference	Alternative	Frequency (%)	P-value*	Ts/Tv**	SNP position in codon	Reference codon	Alternative codon	Reference amino acid	Alternative amino acid	Amino acid change	Locus	Gene product
1	Insertion	2801	C	CG	4.98	1.29e-17	N/A	N/A	N/A	N/A	N/A	N/A	N/A	Non-coding region	RITT***
2	Insertion	3217	A	AG	1.8	5.04e-06	N/A	3	GGG	GGG(+1)	N/A	N/A	Frame shift	BI052_gp14	putative DNA primase
* Fisher's exact test
** Transition (Ts)/Transversion (Tv)
*** Rho-independent transcription terminator
